# Defining the resilience of the human salivary microbiota by a 520 days longitudinal study in confined environment: the Mars500 mission

**DOI:** 10.1101/2020.04.08.031401

**Authors:** Giovanni Bacci, Alessio Mengoni, Giovanni Emiliani, Carolina Chiellini, Edoardo Giovanni Cipriani, Giovanna Bianconi, Francesco Canganella, Renato Fani

## Abstract

The human microbiota plays several roles in health and disease but is often difficult to determine which part is in intimate relationships with the host vs. the occasional presence. During the Mars500 mission, six crewmembers lived completely isolated from the outer world for 520 days following standardized diet regimes. The mission constitutes the first spaceflight simulation to Mars and was a unique experiment to determine, in a longitudinal study design, the composition and importance of the resident vs. a more variable microbiota—the fraction of the human microbiota that changes in time and according to environmental conditions—in humans. Here we report the characterization of the salivary microbiota from 88 samples taken during and after the mission for a total of 720 days. Amplicon sequencing of the V3-V4 region of 16S rRNA gene was performed and results were analyzed monitoring the diversity of the microbiota while evaluating the effect of the three main variables present in the experimental system: time, diet, and individuality of each subject. Results, though showing statistically significant effects of all three variables, highlighted a main contribution of salivary microbiota personalized features, that is an individual-based resilience of the microbiota. Such findings open the way to consider salivary microbiota under the light of a pronounced personalization even after sharing the same physical space for more than a year.
