## Supplementary material for "Defining the resilience of the human salivary microbiota by a 520 days longitudinal study in confined environment: the Mars500 mission": Table S2

### Sheet: Sheet1
sample_id	raw	no.adapt	filtered	merged	no.chim	bacteria	no_chloroplast	no_mitochondria
79445	140065	127722	103563	96615	56806	56806	56787	56780
79446	96225	86894	71257	64263	42974	42959	42974	42974
79447	129131	116773	96278	91114	67029	67023	67029	67029
79448	146567	132547	108814	101659	57387	57375	57387	57387
79449	118720	106518	87363	81298	68005	67961	68005	68005
79450	134561	121306	100081	92847	53954	53935	53954	53954
79451	147171	134816	109272	101938	57877	57850	57877	57877
79452	113599	102805	84713	78272	48097	48081	48097	48097
79453	155046	140102	115281	108661	73329	73315	73329	73329
79454	93418	84503	69374	64282	40370	40357	40370	40370
79455	103354	93435	76179	67168	44236	44206	44236	44236
79456	87168	78692	65534	59776	38815	38779	38815	38815
79457	242587	218045	179252	170054	116828	116809	116828	116828
79458	147347	135344	112054	104915	69108	69013	69108	69108
79459	182602	165231	133840	126893	89449	89419	89449	89449
79460	119217	110573	91047	85618	54906	54872	54906	54906
79461	122923	109212	87651	84317	81389	81253	81350	81332
79462	132475	119754	99352	93480	65077	65036	65077	65077
79463	136789	123820	99328	91409	59261	59256	59258	59258
79464	102929	91887	75981	71244	64154	63476	64154	64154
79465	109473	99154	82327	79145	61481	61474	61481	61481
79466	126182	113290	92697	87813	65365	65354	65365	65365
79467	127216	114076	92199	85455	62879	62861	62874	62874
79468	111272	99046	82786	79007	62102	62039	62102	62102
79469	96653	88427	72669	66907	46284	46284	46284	46284
79470	81894	73876	61626	57777	44080	44021	44080	44080
79471	93384	83841	69421	66002	54751	54619	54751	54751
79472	64658	60751	50306	45949	29684	29684	29684	29684
79473	90427	81181	66812	60684	46844	46820	46844	46844
79474	73057	67005	55680	51433	39255	39175	39255	39255
79475	125137	112963	93925	87060	56930	56903	56930	56930
79476	96101	86162	72156	66777	51622	51537	51622	51622
79477	100474	90800	75379	71673	52332	52293	52332	52332
79478	114899	104164	86999	81425	53488	53454	53488	53488
79479	103078	92722	76431	70303	45114	45097	45114	45114
79480	89596	81352	67523	61988	41205	41197	41205	41205
79481	164348	149192	120634	112478	74835	74769	74835	74835
79482	87230	78450	63987	58974	43446	43417	43446	43446
79483	68179	61398	45222	42322	32121	32096	32121	32121
79484	72731	66620	54298	50766	35287	35277	35287	35287
79485	69632	62297	48043	42863	31173	31151	31173	31173
79486	68852	62250	51110	47673	38097	38022	38097	38097
79487	40677	36479	27929	26096	20092	20084	20092	20092
79488	62503	55930	45547	42330	32889	32876	32889	32889
79489	90215	81185	66344	61910	45753	45706	45753	45753
79490	63718	57520	46880	43607	32658	32637	32658	32658
79491	87109	78444	62483	57093	39401	39388	39401	39401
79492	79603	71527	59506	55702	35079	35045	35079	35079
79493	169671	154747	128472	120158	64159	64155	64159	64159
79494	115643	105978	88594	83790	53947	53922	53947	53947
79495	102375	93733	77887	74541	44819	44819	44819	44819
79496	90296	81192	68355	65517	46108	46098	46108	46108
79497	120277	110177	90801	84380	51517	51505	51517	51517
79498	97859	87238	73495	69707	53230	52977	53223	53223
79499	114146	103721	85055	79043	51698	51698	51698	51698
79500	117322	105936	88024	82671	54859	54837	54859	54859
79501	111943	101062	84082	79985	55986	55964	55986	55986
79502	89911	82182	69193	66365	48329	48298	48329	48329
79503	95467	86305	71547	66578	42883	42850	42883	42883
79504	112897	101793	86071	82274	65161	64712	65161	65161
79505	181780	163542	132544	123723	76585	76585	76585	76585
79506	117051	104872	86605	81524	54609	54575	54609	54609
79507	52371	47866	39285	37516	26600	26600	26600	26600
79508	81920	74223	61162	57705	39899	39899	39899	39899
79509	107549	97365	79317	73321	48238	48225	48238	48238
79510	80583	73042	60750	57186	36733	36709	36733	36733
79511	91209	81696	66702	62551	48483	48472	48373	48362
79512	83380	75437	62092	57754	37442	37442	37442	37442
79513	97123	88232	71645	67101	47020	47012	47020	47020
79514	77819	70615	58039	54218	35930	35930	35930	35930
79515	101233	91155	73516	66976	46102	46099	46102	46102
79516	74517	66604	55976	52761	35565	35523	35565	35565
79517	125111	114580	91934	87777	76994	76990	76976	76976
79518	118975	108374	87860	83806	74685	74675	74650	74641
79519	107392	96478	79033	75617	62944	62802	62944	62944
79520	101174	91365	75107	71968	60569	60465	60569	60569
79521	78928	71083	57738	52156	37400	37392	37400	37400
79522	110262	99038	80672	73586	51372	51345	51372	51372
79523	110962	101124	82430	73879	43479	43479	43479	43479
79524	100642	91400	75202	67541	43081	43070	43081	43081
79525	105772	96222	79334	74394	51235	51230	51235	51235
79526	81406	74690	61010	56265	33216	33197	33216	33216
79527	110463	100176	81778	73920	47086	47077	47086	47086
79528	84718	77491	64449	59804	36741	36724	36741	36741
79529	82366	75101	61006	57837	51952	51946	51925	51925
79530	77623	70252	58254	55302	41873	41873	41873	41873
79531	72532	65949	52934	50015	38151	38149	38151	38151
79532	54554	49736	41319	38265	26529	26529	26507	26507
79533	58487	53232	43558	38410	23681	23677	23681	23681
79534	32887	29524	24214	23190	22145	22079	22139	22114
79535	72615	66034	54396	49068	29944	29942	29895	29891
79536	54961	49686	41483	38357	27835	27835	27835	27835
79537	98503	89295	73930	68916	50864	50841	50864	50864
79538	71174	65228	53585	49552	30849	30847	30849	30849
