## Supplementary material for "Defining the resilience of the human salivary microbiota by a 520 days longitudinal study in confined environment: the Mars500 mission": Table S5

### Sheet: Sheet1
Sample_id	Clones	ASVs	Singletons	Doubletons	Good_coverage_estimator
79445	56780	137	3	2	99.99
79446	42959	252	2	5	100
79447	67023	143	0	1	100
79448	57375	160	1	0	100
79449	67961	279	2	5	100
79450	53935	199	0	1	100
79451	57850	171	1	3	100
79452	48081	204	1	2	100
79453	73315	180	4	1	99.99
79454	40357	162	0	2	100
79455	44206	255	2	4	100
79456	38779	226	5	2	99.99
79457	116809	205	0	3	100
79458	69013	255	1	6	100
79459	89419	171	1	1	100
79460	54872	178	3	4	99.99
79461	81196	294	2	6	100
79462	65036	219	2	4	100
79463	59253	173	1	3	100
79464	63476	317	4	3	99.99
79465	61474	166	1	4	100
79466	65354	196	0	3	100
79467	62856	232	7	6	99.99
79468	62039	216	3	6	100
79469	46284	160	1	2	100
79470	44021	174	2	2	100
79472	29684	163	0	2	100
79473	46820	238	2	5	100
79474	39175	211	1	2	100
79475	56903	179	1	2	100
79476	51537	248	3	2	99.99
79477	52293	155	0	1	100
79478	53454	180	1	2	100
79479	45097	214	3	7	99.99
79480	41197	208	1	4	100
79481	74769	217	1	3	100
79482	43417	200	1	1	100
79483	32096	123	3	0	99.99
79484	35277	153	0	3	100
79486	38022	191	2	3	99.99
79487	20084	81	0	2	100
79488	32876	158	3	3	99.99
79489	45706	172	5	2	99.99
79490	32637	153	0	0	100
79491	39388	171	3	4	99.99
79492	35045	149	0	2	100
79493	64155	171	0	3	100
79494	53922	178	1	2	100
79495	44819	116	1	2	100
79496	46098	158	1	3	100
79497	51505	192	2	4	100
79498	52970	219	2	4	100
79499	51698	169	1	3	100
79500	54837	159	0	5	100
79501	55964	155	0	1	100
79502	48298	143	1	4	100
79503	42850	172	0	4	100
79504	64712	213	2	3	100
79505	76585	175	0	2	100
79506	54575	152	1	4	100
79507	26600	91	0	2	100
79508	39899	149	0	4	100
79509	48225	204	6	6	99.99
79510	36709	154	2	2	99.99
79511	48351	157	0	1	100
79512	37442	140	1	3	100
79513	47012	147	1	3	100
79514	35930	166	2	2	99.99
79515	46099	175	3	3	99.99
79516	35523	145	2	2	99.99
79517	76972	211	2	1	100
79519	62802	171	2	3	100
79522	51345	225	1	3	100
79523	43479	218	0	9	100
79524	43070	234	1	4	100
79525	51230	170	1	0	100
79526	33197	155	2	1	99.99
79527	47077	222	4	5	99.99
79528	36724	195	2	3	99.99
79530	41873	128	1	4	100
79531	38149	142	1	0	100
79532	26507	156	1	2	100
79533	23677	175	1	1	100
79534	22048	169	1	0	100
79535	29889	167	1	3	100
79536	27835	165	3	3	99.99
79537	50841	191	0	3	100
79538	30847	153	1	5	100
