## Supplementary material for "Defining the resilience of the human salivary microbiota by a 520 days longitudinal study in confined environment: the Mars500 mission": Table S10

Subject	ASV	F	df1	df2	p	p.adj	domain	phylum	class	order	family	genus	cluster
5001	ASV_38	14.7019328496093	2	8	0.00209263744459439	0.00627791233378317	Bacteria	Actinobacteria	Actinobacteria	Actinomycetales	NA	NA	Cluster 2
5001	ASV_76	9.68191732396737	2	8	0.00730553655531082	0.0219166096659325	Bacteria	Bacteroidetes	Bacteroidia	Bacteroidales	Porphyromonadaceae	Porphyromonas	Cluster 2
5001	ASV_103	26.5199101629398	2	8	0.000295057706063614	0.000885173118190842	Bacteria	Proteobacteria	Gammaproteobacteria	Pasteurellales	Pasteurellaceae	Haemophilus	Cluster 1
5001	ASV_254	11.5535889933884	2	8	0.00437438991353733	0.013123169740612	Bacteria	Actinobacteria	Actinobacteria	Actinomycetales	NA	NA	Cluster 1
5001	ASV_578	5.91688955053459	2	8	0.0264690320680907	0.0440398224890743	Bacteria	Firmicutes	Negativicutes	Selenomonadales	Veillonellaceae	Selenomonas 3	Cluster 1
5001	ASV_611	18.5226928615628	2	8	0.000994852527065072	0.00298455758119522	Bacteria	Tenericutes	Mollicutes	Mycoplasmatales	Mycoplasmataceae	Mycoplasma	Cluster 1
5001	ASV_633	13.709163262664	2	8	0.00260284195362188	0.00390426293043281	Bacteria	Actinobacteria	Coriobacteriia	Coriobacteriales	Eggerthellaceae	Slackia	Cluster 1
5001	ASV_691	28.9339319259828	2	8	0.000217603377225916	0.000652810131677749	Bacteria	Bacteroidetes	Bacteroidia	Bacteroidales	Prevotellaceae	Prevotella	Cluster 1
5002	ASV_47	7.92539149825462	2	8	0.0126575421937006	0.0379726265811018	Bacteria	Bacteroidetes	Bacteroidia	Bacteroidales	Prevotellaceae	Prevotella 7	Cluster 2
5002	ASV_50	7.14199300835059	2	8	0.0166107192860232	0.0498321578580697	Bacteria	Firmicutes	Negativicutes	Selenomonadales	Veillonellaceae	Veillonella	Cluster 2
5002	ASV_52	11.1421199084143	2	8	0.00486959946897671	0.0146087984069301	Bacteria	Fusobacteria	Fusobacteriia	Fusobacteriales	Leptotrichiaceae	Leptotrichia	Cluster 2
5002	ASV_100	7.35102059750025	2	8	0.0154205661379421	0.0231308492069132	Bacteria	Firmicutes	Negativicutes	Selenomonadales	Veillonellaceae	Dialister	Cluster 2
5002	ASV_129	5.68271459463143	2	8	0.0291240281254339	0.0436860421881509	Bacteria	Fusobacteria	Fusobacteriia	Fusobacteriales	Fusobacteriaceae	Fusobacterium	Cluster 2
5002	ASV_132	5.75936040649119	2	8	0.0282198394967665	0.0496135142568725	Bacteria	Fusobacteria	Fusobacteriia	Fusobacteriales	Fusobacteriaceae	Fusobacterium	Cluster 1
5002	ASV_170	24.420351749213	2	8	0.000392393830384422	0.00117718149115326	Bacteria	Firmicutes	Bacilli	Lactobacillales	Streptococcaceae	Streptococcus	Cluster 2
5002	ASV_193	19.7945413450055	2	8	0.000798602404856738	0.000798602404856738	Bacteria	Bacteroidetes	Bacteroidia	Flavobacteriales	Flavobacteriaceae	Capnocytophaga	Cluster 2
5002	ASV_200	6.76537671291418	2	8	0.0190600062419411	0.0299314692483243	Bacteria	Bacteroidetes	Bacteroidia	Bacteroidales	Tannerellaceae	Tannerella	Cluster 2
5002	ASV_243	5.83611084715724	2	8	0.0273493058463212	0.0410239587694818	Bacteria	Firmicutes	Clostridia	Clostridiales	Family XI_2II	[Eubacterium] nodatum group	Cluster 1
5002	ASV_255	10.7931620340188	2	8	0.00534559323108571	0.00801838984662856	Bacteria	Bacteroidetes	Bacteroidia	Bacteroidales	Porphyromonadaceae	Porphyromonas	Cluster 1
5002	ASV_271	8.90782818365049	2	8	0.00922204552581555	0.0138330682887233	Bacteria	Bacteroidetes	Bacteroidia	Bacteroidales	Porphyromonadaceae	Porphyromonas	Cluster 1
5002	ASV_291	7.26756017552284	2	8	0.0158825569312194	0.0238238353968291	Bacteria	Tenericutes	Mollicutes	Mycoplasmatales	Mycoplasmataceae	Mycoplasma	Cluster 1
5002	ASV_304	10.3000207926437	2	8	0.0061219994964971	0.0183659984894913	Bacteria	Actinobacteria	Actinobacteria	Bifidobacteriales	Bifidobacteriaceae	Scardovia	Cluster 2
5002	ASV_335	6.50045269820878	2	8	0.0210575516089943	0.037554507092235	Bacteria	Spirochaetes	Spirochaetia	Spirochaetales	Spirochaetaceae	Treponema 2	Cluster 1
5002	ASV_336	8.69684611920442	2	8	0.00985046065650794	0.0175950356404136	Bacteria	Bacteroidetes	Bacteroidia	Bacteroidales	Prevotellaceae	Prevotella 7	Cluster 1
5002	ASV_363	10.5293631488032	2	8	0.00574451873870979	0.0172335562161294	Bacteria	Bacteroidetes	Bacteroidia	Bacteroidales	Prevotellaceae	Prevotella	Cluster 1
5002	ASV_364	14.1943790975945	2	8	0.00233609773125644	0.00350414659688466	Bacteria	Bacteroidetes	Bacteroidia	Bacteroidales	Prevotellaceae	Prevotella	Cluster 1
5002	ASV_372	9.07200348469394	2	8	0.0087674105864332	0.0204747443491321	Bacteria	Bacteroidetes	Bacteroidia	Bacteroidales	Paludibacteraceae	F0058	Cluster 1
5002	ASV_382	5.10837149289826	2	8	0.0371943543073464	0.0371943543073464	Bacteria	Bacteroidetes	Bacteroidia	Bacteroidales	Prevotellaceae	Alloprevotella	Cluster 1
5002	ASV_477	11.674829275857	2	8	0.00424061346361347	0.00641860219872637	Bacteria	Firmicutes	Clostridia	Clostridiales	Family XI_2	Parvimonas	Cluster 1
5002	ASV_552	6.42384747690559	2	8	0.0216834195458762	0.0325251293188143	Bacteria	Spirochaetes	Spirochaetia	Spirochaetales	Spirochaetaceae	Treponema 2	Cluster 1
5002	ASV_555	5.71364589112572	2	8	0.0287548360706465	0.0431322541059697	Bacteria	Firmicutes	Clostridia	Clostridiales	Peptostreptococcaceae	Filifactor	Cluster 1
5002	ASV_571	11.2213248776674	2	8	0.00476903097808216	0.00715354646712324	Bacteria	Bacteroidetes	Bacteroidia	Flavobacteriales	Flavobacteriaceae	Capnocytophaga	Cluster 1
5002	ASV_643	11.4404782620058	2	8	0.00450398538041208	0.0111718160302546	Bacteria	Firmicutes	Negativicutes	Selenomonadales	Veillonellaceae	Selenomonas	Cluster 1
5002	ASV_771	5.56091616514818	2	8	0.0306366958381605	0.0459550437572408	Bacteria	Firmicutes	Negativicutes	Selenomonadales	Veillonellaceae	Selenomonas 4	Cluster 1
5002	ASV_841	6.47393404306894	2	8	0.0212716229570003	0.0212716229570003	Bacteria	Bacteroidetes	Bacteroidia	Bacteroidales	Prevotellaceae	Prevotella	Cluster 1
5002	ASV_997	4.66649977723402	2	8	0.0453800577837585	0.0453800577837585	Bacteria	Bacteroidetes	Bacteroidia	Bacteroidales	Porphyromonadaceae	Porphyromonas	Cluster 1
5003	ASV_8	11.2501986560076	2	8	0.00473301587531089	0.0141990476259327	Bacteria	Firmicutes	Clostridia	Clostridiales	Peptostreptococcaceae	Peptostreptococcus	Cluster 2
5003	ASV_119	15.7411909610959	2	8	0.00168556912297234	0.00505670736891703	Bacteria	Proteobacteria	Gammaproteobacteria	Pasteurellales	Pasteurellaceae	Haemophilus	Cluster 1
5003	ASV_257	5.50896601342411	2	8	0.031311709901844	0.046967564852766	Bacteria	Proteobacteria	Gammaproteobacteria	Betaproteobacteriales	Neisseriaceae	Kingella	Cluster 2
5003	ASV_642	7.18658879219746	2	8	0.0163474218075039	0.0490422654225118	Bacteria	Bacteroidetes	Bacteroidia	Bacteroidales	Prevotellaceae	Prevotella 7	Cluster 1
5003	ASV_700	20.288128170874	2	8	0.000735637366785505	0.00220691210035652	Bacteria	Spirochaetes	Spirochaetia	Spirochaetales	Spirochaetaceae	Treponema 2	Cluster 1
5003	ASV_1052	12.3128337017664	2	8	0.00361511677037401	0.010845350311122	Bacteria	Tenericutes	Mollicutes	Mycoplasmatales	Mycoplasmataceae	Mycoplasma	Cluster 1
5003	ASV_1257	5.42860806129274	2	8	0.0323928853412732	0.0323928853412732	Bacteria	Actinobacteria	Actinobacteria	Propionibacteriales	Propionibacteriaceae	Propionibacterium	Cluster 1
5004	ASV_116	8.50912309567242	2	8	0.0104552037445298	0.0313656112335895	Bacteria	Firmicutes	Negativicutes	Selenomonadales	Veillonellaceae	Megasphaera	Cluster 2
5004	ASV_134	11.3411628717513	2	8	0.00462175417777151	0.0138652625333145	Bacteria	Firmicutes	Negativicutes	Selenomonadales	Veillonellaceae	Veillonella	Cluster 1
5004	ASV_250	36.3343183809421	2	8	9.67255208329991e-05	0.000290176562498997	Bacteria	Firmicutes	Clostridia	Clostridiales	Family XI_2II	Mogibacterium	Cluster 2
5005	ASV_18	9.32247483717648	2	7	0.0106251889281399	0.0318755667844196	Bacteria	Bacteroidetes	Bacteroidia	Bacteroidales	Porphyromonadaceae	Porphyromonas	Cluster 2
5005	ASV_74	8.98855646948653	2	7	0.0116532029058374	0.0349596087175121	Bacteria	Firmicutes	Clostridia	Clostridiales	Lachnospiraceae	Oribacterium	Cluster 2
5005	ASV_104	15.1067955564361	2	7	0.00288660663066342	0.00865981989199025	Bacteria	Actinobacteria	Actinobacteria	Micrococcales	Micrococcaceae	Rothia	Cluster 2
5005	ASV_1211	7.71194953079644	2	7	0.016996292073432	0.016996292073432	Bacteria	Proteobacteria	Gammaproteobacteria	Pasteurellales	Pasteurellaceae	Haemophilus	Cluster 1
5006	ASV_20	13.2487666899283	2	7	0.00417155755657362	0.0125146726697209	Bacteria	Actinobacteria	Actinobacteria	Micrococcales	Micrococcaceae	Rothia	Cluster 2
5006	ASV_86	14.3696333398651	2	7	0.00332531973715044	0.00997595921145132	Bacteria	Firmicutes	Clostridia	Clostridiales	Lachnospiraceae	Stomatobaculum	Cluster 2
5006	ASV_100	9.23478428913148	2	7	0.0108834748953858	0.0108834748953858	Bacteria	Firmicutes	Negativicutes	Selenomonadales	Veillonellaceae	Dialister	Cluster 2
5006	ASV_170	9.12140445093452	2	7	0.0112295217777958	0.0336885653333874	Bacteria	Firmicutes	Bacilli	Lactobacillales	Streptococcaceae	Streptococcus	Cluster 2
5006	ASV_198	14.3696333398651	2	7	0.00332531973715044	0.00997595921145132	Bacteria	Bacteroidetes	Bacteroidia	Bacteroidales	Prevotellaceae	Prevotella	Cluster 2
5006	ASV_222	7.81114526906578	2	7	0.0164803004498694	0.0494409013496083	Bacteria	Firmicutes	Bacilli	Bacillales	Family XI	Gemella	Cluster 1
5006	ASV_251	7.71194953079644	2	7	0.016996292073432	0.016996292073432	Bacteria	Actinobacteria	Actinobacteria	Actinomycetales	Actinomycetaceae	Actinomyces	Cluster 1
5006	ASV_323	7.70955664669144	2	7	0.0170089940509828	0.0170089940509828	Bacteria	Actinobacteria	Actinobacteria	Actinomycetales	Actinomycetaceae	Actinomyces	Cluster 1
5006	ASV_414	7.65169962553923	2	7	0.0173198622862029	0.0173456916846103	Bacteria	Actinobacteria	Coriobacteriia	Coriobacteriales	Atopobiaceae	Atopobium	Cluster 1
5006	ASV_420	19.8785874617329	2	7	0.00129829749479051	0.00194744624218576	Bacteria	Actinobacteria	Coriobacteriia	Coriobacteriales	Atopobiaceae	Atopobium	Cluster 1
5006	ASV_452	7.63514662105311	2	7	0.0174101440894286	0.0174101440894286	Bacteria	Firmicutes	Negativicutes	Selenomonadales	Veillonellaceae	Selenomonas 3	Cluster 1
5006	ASV_455	7.71194953079644	2	7	0.016996292073432	0.016996292073432	Bacteria	Firmicutes	Clostridia	Clostridiales	Lachnospiraceae	Oribacterium	Cluster 1
5006	ASV_508	8.36582893764401	2	7	0.013937820413583	0.013937820413583	Bacteria	NA	NA	NA	NA	NA	Cluster 1
5006	ASV_714	7.64696219570605	2	7	0.0173456391125927	0.0173456391125927	Bacteria	Firmicutes	Negativicutes	Selenomonadales	Veillonellaceae	Selenomonas 4	Cluster 1
5006	ASV_807	14.3696333398651	2	7	0.00332531973715044	0.00997595921145132	Bacteria	Firmicutes	Negativicutes	Selenomonadales	Veillonellaceae	Veillonella	Cluster 1
5006	ASV_858	7.34552366787609	2	7	0.0190924346471881	0.0213909760238115	Bacteria	Firmicutes	Clostridia	Clostridiales	Family XI_2	Parvimonas	Cluster 1
5006	ASV_918	14.3696333398651	2	7	0.00332531973715044	0.00997595921145132	Bacteria	Bacteroidetes	Bacteroidia	Flavobacteriales	Flavobacteriaceae	Capnocytophaga	Cluster 1
5006	ASV_1096	14.3696333398651	2	7	0.00332531973715044	0.00997595921145132	Bacteria	Bacteroidetes	Bacteroidia	Bacteroidales	Prevotellaceae	Prevotella 7	Cluster 1
5006	ASV_1246	7.71194953079644	2	7	0.016996292073432	0.016996292073432	Bacteria	Firmicutes	Negativicutes	Selenomonadales	Veillonellaceae	Selenomonas 4	Cluster 1
